# Bivariate causal mixture model quantifies polygenic overlap between complex traits beyond genetic correlation

**DOI:** 10.1101/240275

**Authors:** Oleksandr Frei, Dominic Holland, Olav B. Smeland, Alexey A. Shadrin, Chun Chieh Fan, Steffen Maeland, Kevin S. O’Connell, Yunpeng Wang, Srdjan Djurovic, Wesley K. Thompson, Ole A. Andreassen, Anders M. Dale

## Abstract

Accumulating evidence from genome wide association studies (GWAS) suggests an abundance of shared genetic influences among complex human traits and disorders, such as mental disorders. While current cross-trait analytical methods focus on genetic correlation between traits, we developed a novel statistical tool (MiXeR), which quantifies polygenic overlap independent of genetic correlation, using summary statistics from GWAS. MiXeR results can be presented as a Venn diagram of unique and shared polygenic components across traits. At 90% of SNP-heritability explained for each phenotype, MiXeR estimates that more than 9K variants causally influence schizophrenia, 7K influence bipolar disorder, and out of those variants 6.9K are shared between these two disorders, which have high genetic correlation. Further, MiXeR uncovers extensive polygenic overlap between schizophrenia and educational attainment. Despite a genetic correlation close to zero, these traits share more than 9K causal variants, while 3K additional variants only influence educational attainment. By considering the polygenicity, heritability and discoverability of complex phenotypes, MiXeR provides a more complete quantification of shared genetic architecture than offered by other available tools.
