## Supplementary material for "Bivariate causal mixture model quantifies polygenic overlap between complex traits beyond genetic correlation"

### Sheet: Table S2
Table S2. Simulations: polygenicity and heritability estimates in univariate analysis
Simulations wtih synthetic data following assumptions of the MiXeR model. Columns: true_pi1u – simulated polygenicity; true_h2 – simulated heritability; pi – estimates of polygenicity, followed by standard errors (the first number in parenthesis is the mean of theoretical standard errors derived from variance formulas; the second one is the empirical standard errors across 120 simulation runs); h…
true_pi1u	true_h2	pi	h2
0.003	0.100	3.63e-03 (4.58e-03 / 2.94e-03)	0.099 (0.007 / 0.008)
0.003	0.400	2.99e-03 (2.20e-04 / 2.51e-04)	0.399 (0.011 / 0.010)
0.003	0.700	2.99e-03 (1.47e-04 / 1.71e-04)	0.699 (0.014 / 0.012)
0.0003	0.100	2.92e-04 (4.11e-05 / 4.50e-05)	0.097 (0.007 / 0.007)
0.0003	0.400	3.03e-04 (1.66e-05 / 2.18e-05)	0.403 (0.013 / 0.013)
0.0003	0.700	3.03e-04 (1.26e-05 / 1.75e-05)	0.704 (0.020 / 0.017)

### Sheet: Table S3
Table S3. Sensitivity analysis: polygenic overlap estimates under differential genomic enrichment
Simulations with model misspecification showing bias in bivariate estimates in the presence of genomic annotations. The data were simulated independently in the two traits, but with shared pattern of enrichment. Columns: true_N1u – total number of simulated causal variants (in 1,000) per trait; true_n12 – number of shared causal variants, arising by chance due to high polygenicity; true_h2 – simu…
true_N1u (x1000)	true_h2	true_n12	N1u (x1000)	N12 (x1000)	N12/N1u	h2
30	0.1	0.41 (0.02)	23.71 (8.07/8.74)	4.86 (4.40/4.83)	0.22 (0.19/0.24)	0.09 (0.01/0.01)
30	0.4	0.41 (0.02)	23.37 (1.65/2.09)	1.83 (1.41/1.24)	0.08 (0.06/0.05)	0.37 (0.01/0.01)
30	0.7	0.41 (0.02)	24.19 (1.17/1.09)	1.90 (1.12/0.82)	0.08 (0.05/0.03)	0.66 (0.01/0.01)
3	0.1	0.00 (0.00)	2.46 (0.36/0.35)	0.05 (0.34/0.05)	0.02 (0.14/0.02)	0.09 (0.01/0.01)
3	0.4	0.00 (0.00)	2.70 (0.15/0.17)	0.04 (0.18/0.03)	0.01 (0.06/0.01)	0.40 (0.01/0.01)
3	0.7	0.00 (0.00)	2.69 (0.11/0.13)	0.05 (0.13/0.04)	0.02 (0.05/0.02)	0.71 (0.02/0.02)

### Sheet: Table S1
Table S1. Simulations: parameter estimates in bivariate analysis
Simulations wtih synthetic data following assumptions of the MiXeR model. Columns: true_pi1u, true_pi2u – simulated total polygenicity of trait1 and trait2; true_pi12 – simulated polygenicity of the shared component; true_h2 – simulated heritability; true_rg - simulated value of rho12 parameter (correlation of effect sizes within shared polygenic component); pi12 – estimates of shared polygenicit…
true_pi1u	true_pi2u	true_pi12	true_h2	true_rg	pi12	rg	rho12
3.00e-03	3.00e-03	0.00e+00	0.1	0.000	6.86e-04 (8.68e-04 / 8.87e-04)	-0.001 (0.134 / 0.043)	-0.054 (0.484 / 0.431)
3.00e-03	3.00e-03	0.00e+00	0.1	0.500	5.69e-04 (5.59e-04 / 6.21e-04)	-0.006 (0.065 / 0.026)	-0.065 (0.390 / 0.204)
3.00e-03	3.00e-03	0.00e+00	0.4	0.000	5.49e-05 (4.89e-04 / 6.59e-05)	0.001 (0.158 / 0.003)	0.081 (0.810 / 0.241)
3.00e-03	3.00e-03	0.00e+00	0.4	0.500	5.53e-05 (1.14e-04 / 9.27e-05)	0.003 (0.033 / 0.009)	0.025 (0.632 / 0.111)
3.00e-03	3.00e-03	0.00e+00	0.7	0.000	4.81e-05 (nan / 6.05e-05)	-0.001 (nan / 0.006)	-0.086 (nan / 0.373)
3.00e-03	3.00e-03	0.00e+00	0.7	0.500	3.99e-05 (1.69e-06 / 3.96e-05)	0.001 (0.004 / 0.004)	-0.008 (0.414 / 0.190)
3.00e-03	3.00e-03	1.20e-03	0.1	0.000	1.23e-03 (1.11e-03 / 1.15e-03)	-0.000 (0.054 / 0.033)	-0.028 (0.141 / 0.137)
3.00e-03	3.00e-03	1.20e-03	0.1	0.500	1.11e-03 (5.67e-04 / 4.13e-04)	0.199 (0.113 / 0.045)	0.641 (0.246 / 0.261)
3.00e-03	3.00e-03	1.20e-03	0.4	0.000	1.02e-03 (1.80e-04 / 3.42e-04)	0.001 (0.016 / 0.017)	0.007 (0.051 / 0.047)
3.00e-03	3.00e-03	1.20e-03	0.4	0.500	1.05e-03 (2.17e-04 / 2.42e-04)	0.207 (0.031 / 0.009)	0.599 (0.117 / 0.191)
3.00e-03	3.00e-03	1.20e-03	0.7	0.000	1.20e-03 (1.03e-04 / 1.75e-04)	0.001 (0.011 / 0.014)	0.002 (0.028 / 0.035)
3.00e-03	3.00e-03	1.20e-03	0.7	0.500	1.15e-03 (1.12e-04 / 1.48e-04)	0.201 (0.013 / 0.016)	0.537 (0.055 / 0.106)
3.00e-03	3.00e-03	1.80e-03	0.1	0.000	1.23e-03 (8.14e-04 / 7.15e-04)	0.023 (0.090 / 0.046)	0.042 (0.231 / 0.119)
3.00e-03	3.00e-03	1.80e-03	0.1	0.500	1.65e-03 (6.44e-04 / 9.67e-04)	0.291 (0.094 / 0.038)	0.638 (0.181 / 0.202)
3.00e-03	3.00e-03	1.80e-03	0.4	0.000	1.96e-03 (2.04e-04 / 2.55e-04)	-0.004 (0.016 / 0.018)	-0.004 (0.025 / 0.031)
3.00e-03	3.00e-03	1.80e-03	0.4	0.500	1.20e-03 (1.79e-04 / 2.35e-04)	0.297 (0.044 / 0.013)	0.770 (0.122 / 0.178)
3.00e-03	3.00e-03	1.80e-03	0.7	0.000	1.93e-03 (1.25e-04 / 2.05e-04)	0.000 (0.012 / 0.021)	0.001 (0.018 / 0.033)
3.00e-03	3.00e-03	1.80e-03	0.7	0.500	1.60e-03 (1.90e-04 / 2.59e-04)	0.303 (0.031 / 0.013)	0.582 (0.090 / 0.091)
3.00e-03	3.00e-03	2.40e-03	0.1	0.000	1.74e-03 (1.14e-03 / 1.30e-03)	-0.019 (0.056 / 0.051)	-0.021 (0.115 / 0.473)
3.00e-03	3.00e-03	2.40e-03	0.1	0.500	2.13e-03 (9.14e-04 / 9.29e-04)	0.402 (0.166 / 0.047)	0.641 (0.141 / 0.159)
3.00e-03	3.00e-03	2.40e-03	0.4	0.000	2.30e-03 (3.69e-04 / 1.56e-04)	0.002 (0.016 / 0.019)	0.003 (0.022 / 0.024)
3.00e-03	3.00e-03	2.40e-03	0.4	0.500	1.34e-03 (1.15e-04 / 1.44e-04)	0.410 (0.058 / 0.030)	0.909 (0.131 / 0.104)
3.00e-03	3.00e-03	2.40e-03	0.7	0.000	2.34e-03 (1.66e-04 / 1.29e-04)	-0.002 (0.012 / 0.011)	-0.003 (0.016 / 0.014)
3.00e-03	3.00e-03	2.40e-03	0.7	0.500	1.60e-03 (9.63e-05 / 3.68e-04)	0.409 (0.018 / 0.018)	0.787 (0.033 / 0.167)
3.00e-03	3.00e-03	3.00e-03	0.1	0.000	2.36e-03 (1.29e-03 / 1.03e-03)	0.007 (0.044 / 0.054)	0.009 (0.080 / 0.070)
3.00e-03	3.00e-03	3.00e-03	0.1	0.500	2.36e-03 (9.88e-04 / 1.11e-03)	0.489 (0.197 / 0.031)	0.751 (0.243 / 0.166)
3.00e-03	3.00e-03	3.00e-03	0.4	0.000	2.73e-03 (nan / 1.30e-04)	-0.002 (nan / 0.021)	-0.002 (nan / 0.023)
3.00e-03	3.00e-03	3.00e-03	0.4	0.500	1.72e-03 (1.27e-04 / 2.74e-04)	0.501 (0.026 / 0.016)	0.903 (0.023 / 0.128)
3.00e-03	3.00e-03	3.00e-03	0.7	0.000	2.88e-03 (nan / 1.17e-04)	-0.003 (nan / 0.019)	-0.003 (nan / 0.020)
3.00e-03	3.00e-03	3.00e-03	0.7	0.500	2.55e-03 (1.20e-04 / 5.03e-04)	0.498 (0.016 / 0.014)	0.607 (0.013 / 0.165)
3.00e-03	3.00e-03	6.00e-04	0.1	0.000	1.23e-03 (8.17e-04 / 9.81e-04)	0.010 (0.088 / 0.057)	0.003 (0.234 / 0.240)
3.00e-03	3.00e-03	6.00e-04	0.1	0.500	9.90e-04 (5.75e-04 / 6.52e-04)	0.084 (0.082 / 0.049)	0.337 (0.287 / 0.271)
3.00e-03	3.00e-03	6.00e-04	0.4	0.000	5.38e-04 (1.90e-04 / 2.09e-04)	0.005 (0.017 / 0.013)	0.065 (0.093 / 0.156)
3.00e-03	3.00e-03	6.00e-04	0.4	0.500	7.89e-04 (1.73e-04 / 1.89e-04)	0.098 (0.018 / 0.018)	0.385 (0.104 / 0.098)
3.00e-03	3.00e-03	6.00e-04	0.7	0.000	6.09e-04 (1.04e-04 / 1.14e-04)	-0.002 (0.011 / 0.006)	-0.011 (0.053 / 0.031)
3.00e-03	3.00e-03	6.00e-04	0.7	0.500	6.05e-04 (9.08e-05 / 1.77e-04)	0.096 (0.012 / 0.013)	0.505 (0.086 / 0.152)
3.00e-04	3.00e-04	0.00e+00	0.1	0.000	2.39e-06 (7.24e-05 / 4.01e-06)	0.002 (0.292 / 0.008)	0.064 (0.884 / 0.326)
3.00e-04	3.00e-04	0.00e+00	0.1	0.500	6.32e-06 (3.06e-05 / 8.70e-06)	-0.001 (0.076 / 0.005)	-0.055 (0.575 / 0.175)
3.00e-04	3.00e-04	0.00e+00	0.4	0.000	3.92e-06 (2.52e-05 / 4.12e-06)	-0.000 (0.057 / 0.012)	-0.055 (0.381 / 0.383)
3.00e-04	3.00e-04	0.00e+00	0.4	0.500	2.92e-06 (1.72e-05 / 1.27e-06)	0.000 (0.038 / nan)	0.004 (0.508 / 0.025)
3.00e-04	3.00e-04	0.00e+00	0.7	0.000	3.76e-06 (7.33e-06 / 4.17e-06)	0.001 (0.014 / 0.002)	0.049 (0.344 / 0.244)
3.00e-04	3.00e-04	0.00e+00	0.7	0.500	2.53e-06 (6.77e-06 / 1.11e-06)	0.000 (0.011 / 0.001)	-0.005 (0.424 / 0.095)
3.00e-04	3.00e-04	1.20e-04	0.1	0.000	1.23e-04 (2.56e-05 / 3.15e-05)	0.000 (0.028 / 0.027)	0.004 (0.069 / 0.059)
3.00e-04	3.00e-04	1.20e-04	0.1	0.500	1.03e-04 (2.63e-05 / 3.09e-05)	0.187 (0.040 / 0.035)	0.591 (0.155 / 0.135)
3.00e-04	3.00e-04	1.20e-04	0.4	0.000	1.21e-04 (9.38e-06 / 1.03e-05)	-0.003 (0.015 / 0.018)	-0.008 (0.037 / 0.045)
3.00e-04	3.00e-04	1.20e-04	0.4	0.500	1.12e-04 (9.15e-06 / 1.37e-05)	0.201 (0.016 / 0.016)	0.531 (0.043 / 0.053)
3.00e-04	3.00e-04	1.20e-04	0.7	0.000	1.20e-04 (7.11e-06 / 8.93e-06)	-0.011 (0.013 / 0.020)	-0.027 (0.033 / 0.054)
3.00e-04	3.00e-04	1.20e-04	0.7	0.500	1.15e-04 (6.75e-06 / 1.31e-05)	0.202 (0.013 / 0.016)	0.535 (0.033 / 0.063)
3.00e-04	3.00e-04	1.80e-04	0.1	0.000	1.66e-04 (2.88e-05 / 3.70e-05)	0.002 (0.029 / 0.028)	0.003 (0.055 / 0.052)
3.00e-04	3.00e-04	1.80e-04	0.1	0.500	1.50e-04 (3.49e-05 / 5.88e-05)	0.297 (0.067 / 0.037)	0.621 (0.152 / 0.176)
3.00e-04	3.00e-04	1.80e-04	0.4	0.000	1.81e-04 (1.18e-05 / 1.23e-05)	-0.005 (0.017 / 0.020)	-0.008 (0.028 / 0.032)
3.00e-04	3.00e-04	1.80e-04	0.4	0.500	1.73e-04 (1.12e-05 / 1.02e-05)	0.295 (0.018 / 0.013)	0.499 (0.030 / 0.029)
3.00e-04	3.00e-04	1.80e-04	0.7	0.000	1.83e-04 (8.93e-06 / 1.66e-05)	0.014 (0.015 / 0.033)	0.023 (0.025 / 0.052)
3.00e-04	3.00e-04	1.80e-04	0.7	0.500	1.76e-04 (8.36e-06 / 1.79e-05)	0.309 (0.015 / 0.019)	0.523 (0.022 / 0.038)
3.00e-04	3.00e-04	2.40e-04	0.1	0.000	2.52e-04 (4.64e-05 / 4.35e-05)	0.016 (0.031 / 0.032)	0.020 (0.042 / 0.040)
3.00e-04	3.00e-04	2.40e-04	0.1	0.500	2.13e-04 (4.15e-05 / 3.65e-05)	0.398 (0.064 / 0.028)	0.573 (0.084 / 0.095)
3.00e-04	3.00e-04	2.40e-04	0.4	0.000	2.45e-04 (2.02e-05 / 2.05e-05)	0.000 (0.018 / 0.027)	-0.000 (0.023 / 0.034)
3.00e-04	3.00e-04	2.40e-04	0.4	0.500	2.43e-04 (1.46e-05 / 1.74e-05)	0.410 (0.020 / 0.020)	0.516 (0.023 / 0.032)
3.00e-04	3.00e-04	2.40e-04	0.7	0.000	2.55e-04 (1.64e-05 / 1.84e-05)	0.003 (0.017 / 0.023)	0.003 (0.020 / 0.028)
3.00e-04	3.00e-04	2.40e-04	0.7	0.500	2.37e-04 (1.03e-05 / 1.19e-05)	0.399 (0.016 / 0.030)	0.503 (0.018 / 0.023)
3.00e-04	3.00e-04	3.00e-04	0.1	0.000	2.46e-04 (8.76e-05 / 3.51e-05)	0.021 (0.031 / 0.039)	0.025 (0.039 / 0.048)
3.00e-04	3.00e-04	3.00e-04	0.1	0.500	2.44e-04 (5.96e-05 / 3.20e-05)	0.472 (0.100 / 0.032)	0.574 (0.039 / 0.053)
3.00e-04	3.00e-04	3.00e-04	0.4	0.000	3.03e-04 (nan / 1.54e-05)	0.008 (nan / 0.041)	0.009 (nan / 0.043)
3.00e-04	3.00e-04	3.00e-04	0.4	0.500	2.84e-04 (2.92e-05 / 1.01e-05)	0.505 (0.046 / 0.022)	0.528 (0.023 / 0.031)
3.00e-04	3.00e-04	3.00e-04	0.7	0.000	2.90e-04 (nan / 9.56e-06)	-0.003 (nan / 0.025)	-0.003 (nan / 0.026)
3.00e-04	3.00e-04	3.00e-04	0.7	0.500	2.82e-04 (1.05e-05 / 1.49e-05)	0.511 (0.017 / 0.016)	0.535 (0.013 / 0.025)
3.00e-04	3.00e-04	6.00e-05	0.1	0.000	4.72e-05 (2.06e-05 / 1.88e-05)	0.000 (0.029 / 0.045)	-0.070 (0.158 / 0.389)
3.00e-04	3.00e-04	6.00e-05	0.1	0.500	6.32e-05 (1.91e-05 / 3.65e-05)	0.085 (0.047 / 0.025)	0.575 (0.342 / 0.320)
3.00e-04	3.00e-04	6.00e-05	0.4	0.000	5.32e-05 (6.85e-06 / 1.14e-05)	-0.001 (0.012 / 0.015)	-0.009 (0.066 / 0.080)
3.00e-04	3.00e-04	6.00e-05	0.4	0.500	5.73e-05 (7.11e-06 / 9.67e-06)	0.105 (0.013 / 0.014)	0.555 (0.077 / 0.100)
3.00e-04	3.00e-04	6.00e-05	0.7	0.000	5.90e-05 (5.21e-06 / 6.29e-06)	-0.002 (0.010 / 0.014)	-0.008 (0.053 / 0.074)
3.00e-04	3.00e-04	6.00e-05	0.7	0.500	6.13e-05 (5.29e-06 / 1.04e-05)	0.104 (0.010 / 0.019)	0.524 (0.052 / 0.083)
3.00e-03	3.00e-04	0.00e+00	0.1	0.000	6.58e-05 (7.88e-05 / 6.48e-05)	0.007 (0.053 / 0.014)	0.126 (0.506 / 0.214)
3.00e-03	3.00e-04	0.00e+00	0.1	0.500	7.54e-05 (9.29e-05 / 8.93e-05)	-0.006 (0.053 / 0.009)	-0.069 (0.468 / 0.076)
3.00e-03	3.00e-04	0.00e+00	0.4	0.000	2.32e-05 (1.56e-05 / 2.75e-05)	0.001 (0.010 / 0.007)	0.070 (0.385 / 0.160)
3.00e-03	3.00e-04	0.00e+00	0.4	0.500	1.96e-05 (3.98e-05 / 1.26e-05)	0.003 (0.024 / 0.005)	0.075 (0.428 / 0.235)
3.00e-03	3.00e-04	0.00e+00	0.7	0.000	8.09e-06 (2.39e-06 / 8.53e-06)	-0.000 (0.003 / 0.002)	-0.055 (0.431 / 0.148)
3.00e-03	3.00e-04	0.00e+00	0.7	0.500	1.21e-05 (1.56e-05 / 1.24e-05)	-0.000 (0.011 / 0.002)	-0.085 (0.451 / 0.243)
3.00e-03	3.00e-04	1.20e-04	0.1	0.000	1.28e-04 (8.91e-05 / 1.05e-04)	0.001 (0.060 / 0.020)	-0.114 (0.327 / 0.337)
3.00e-03	3.00e-04	1.20e-04	0.1	0.500	2.04e-04 (6.80e-05 / 1.04e-04)	0.074 (0.046 / 0.038)	0.440 (0.268 / 0.249)
3.00e-03	3.00e-04	1.20e-04	0.4	0.000	1.19e-04 (2.82e-05 / 3.08e-05)	-0.000 (0.011 / 0.007)	-0.006 (0.090 / 0.060)
3.00e-03	3.00e-04	1.20e-04	0.4	0.500	1.35e-04 (3.00e-05 / 2.73e-05)	0.064 (0.015 / 0.014)	0.462 (0.136 / 0.148)
3.00e-03	3.00e-04	1.20e-04	0.7	0.000	1.24e-04 (1.84e-05 / 2.50e-05)	0.001 (0.008 / 0.006)	0.002 (0.067 / 0.046)
3.00e-03	3.00e-04	1.20e-04	0.7	0.500	1.13e-04 (1.74e-05 / 2.06e-05)	0.062 (0.009 / 0.014)	0.529 (0.095 / 0.161)
3.00e-03	3.00e-04	1.80e-04	0.1	0.000	1.77e-04 (5.90e-05 / 1.08e-04)	-0.002 (0.024 / 0.026)	0.005 (0.266 / 0.159)
3.00e-03	3.00e-04	1.80e-04	0.1	0.500	2.16e-04 (6.25e-05 / 9.71e-05)	0.109 (0.048 / 0.038)	0.598 (0.210 / 0.255)
3.00e-03	3.00e-04	1.80e-04	0.4	0.000	1.34e-04 (2.66e-05 / 2.98e-05)	-0.001 (0.011 / 0.006)	-0.005 (0.076 / 0.041)
3.00e-03	3.00e-04	1.80e-04	0.4	0.500	1.81e-04 (3.19e-05 / 5.62e-05)	0.088 (0.015 / 0.016)	0.498 (0.080 / 0.201)
3.00e-03	3.00e-04	1.80e-04	0.7	0.000	1.82e-04 (1.95e-05 / 4.22e-05)	0.003 (0.009 / 0.013)	0.012 (0.047 / 0.062)
3.00e-03	3.00e-04	1.80e-04	0.7	0.500	1.82e-04 (2.32e-05 / 2.62e-05)	0.106 (0.010 / 0.012)	0.564 (0.076 / 0.090)
3.00e-03	3.00e-04	2.40e-04	0.1	0.000	2.26e-04 (1.02e-04 / 5.83e-05)	-0.004 (0.031 / 0.034)	0.008 (0.138 / 0.149)
3.00e-03	3.00e-04	2.40e-04	0.1	0.500	2.35e-04 (4.74e-05 / 8.68e-05)	0.128 (0.055 / 0.023)	0.662 (0.203 / 0.267)
3.00e-03	3.00e-04	2.40e-04	0.4	0.000	2.15e-04 (3.16e-05 / 1.77e-05)	-0.000 (0.011 / 0.017)	-0.002 (0.049 / 0.073)
3.00e-03	3.00e-04	2.40e-04	0.4	0.500	2.06e-04 (3.69e-05 / 4.60e-05)	0.121 (0.021 / 0.013)	0.587 (0.126 / 0.162)
3.00e-03	3.00e-04	2.40e-04	0.7	0.000	2.29e-04 (2.71e-05 / 3.02e-05)	-0.003 (0.009 / 0.009)	-0.010 (0.037 / 0.034)
3.00e-03	3.00e-04	2.40e-04	0.7	0.500	2.54e-04 (1.92e-05 / 4.19e-05)	0.130 (0.011 / 0.013)	0.502 (0.041 / 0.102)
3.00e-03	3.00e-04	3.00e-04	0.1	0.000	2.73e-04 (9.55e-05 / 7.76e-05)	-0.019 (0.031 / 0.017)	-0.065 (0.134 / 0.059)
3.00e-03	3.00e-04	3.00e-04	0.1	0.500	2.62e-04 (6.74e-05 / 4.81e-05)	0.147 (0.047 / 0.011)	0.559 (0.117 / 0.083)
3.00e-03	3.00e-04	3.00e-04	0.4	0.000	2.74e-04 (2.80e-05 / 1.99e-05)	-0.001 (0.011 / 0.019)	0.002 (0.039 / 0.073)
3.00e-03	3.00e-04	3.00e-04	0.4	0.500	2.70e-04 (1.75e-05 / 5.52e-05)	0.157 (0.014 / 0.014)	0.579 (0.033 / 0.172)
3.00e-03	3.00e-04	3.00e-04	0.7	0.000	2.80e-04 (1.32e-05 / 2.10e-05)	0.001 (0.009 / 0.010)	0.003 (0.031 / 0.035)
3.00e-03	3.00e-04	3.00e-04	0.7	0.500	2.79e-04 (1.63e-05 / 1.97e-05)	0.163 (0.012 / 0.011)	0.547 (0.027 / 0.064)
3.00e-03	3.00e-04	6.00e-05	0.1	0.000	7.00e-05 (5.66e-05 / 6.82e-05)	0.003 (0.040 / 0.011)	-0.024 (0.474 / 0.172)
3.00e-03	3.00e-04	6.00e-05	0.1	0.500	1.33e-04 (8.67e-05 / 7.88e-05)	0.036 (0.047 / 0.027)	0.364 (0.313 / 0.303)
3.00e-03	3.00e-04	6.00e-05	0.4	0.000	5.40e-05 (2.01e-05 / 3.25e-05)	0.000 (0.010 / 0.005)	-0.026 (0.261 / 0.110)
3.00e-03	3.00e-04	6.00e-05	0.4	0.500	6.53e-05 (2.42e-05 / 3.16e-05)	0.024 (0.015 / 0.018)	0.359 (0.271 / 0.313)
3.00e-03	3.00e-04	6.00e-05	0.7	0.000	5.78e-05 (1.93e-05 / 2.64e-05)	-0.000 (0.008 / 0.006)	-0.008 (0.109 / 0.078)
3.00e-03	3.00e-04	6.00e-05	0.7	0.500	7.30e-05 (1.72e-05 / 3.28e-05)	0.028 (0.011 / 0.014)	0.411 (0.190 / 0.266)

### Sheet: Table S4
Table S4. Sensitivity analysis: polygenic overlap estimates under genomic enrichment and mis-specified MAF architecture
Simulations with model misspecification showing bias in bivariate estimates in the presence of genomic annotations and extreme misspecification of MAF-dependent architecture. Appearance of the columns is as in Table S3.
true_N1u (x1000)	true_h2	true_n12	N1u (x1000)	N12 (x1000)	N12/N1u	h2
300	0.1	72.25 (0.21)	98.80 (921.84/175.68)	30.96 (196.42/84.53)	0.31 (0.35/0.35)	0.05 (0.01/0.01)
300	0.4	72.25 (0.21)	39.07 (6.10/24.03)	11.44 (5.15/15.48)	0.26 (0.13/0.16)	0.23 (0.01/0.04)
300	0.7	72.25 (0.21)	40.93 (3.99/39.94)	12.23 (3.70/21.95)	0.25 (0.08/0.09)	0.41 (0.01/0.06)
30	0.1	1.05 (0.03)	13.62 (4.50/11.93)	2.48 (2.54/4.14)	0.12 (0.19/0.19)	0.07 (0.01/0.02)
30	0.4	1.05 (0.03)	13.46 (0.98/10.14)	0.98 (0.82/1.22)	0.06 (0.06/0.05)	0.31 (0.01/0.06)
30	0.7	1.05 (0.03)	13.95 (0.70/10.39)	1.02 (0.63/1.07)	0.06 (0.04/0.03)	0.57 (0.01/0.10)
3	0.1	0.01 (0.00)	1.44 (0.21/1.06)	0.03 (0.19/0.04)	0.02 (0.14/0.02)	0.08 (0.01/0.01)
3	0.4	0.01 (0.00)	1.60 (0.09/1.11)	0.02 (0.09/0.03)	0.01 (0.04/0.01)	0.37 (0.02/0.03)
3	0.7	0.01 (0.00)	1.63 (0.07/1.07)	0.03 (0.07/0.04)	0.02 (0.04/0.01)	0.68 (0.03/0.04)

### Sheet: Table S5
Table S5: Sensitivity analysis: simulations with incomplete reference
Simulations with incomplete reference showing that total number of causal SNPs, as well as heritability, are estimated correctly, while polygenicity parameter is misestimated. “Frac” column indicates the proportion of SNPs from the reference that were used for LD structure estimation. All phenotypes were simulated using complete reference of N=11015833 variants. “true_ncausal” gives total number …
true_h2	true_ncausal	frac	h2 (se)	hat_ncausal (se)	sig2_beta (se)	pi (se)
0.1	33.0	0.125	0.093 (0.005)	40.7 (16.7)	1.058e-05 (4.299e-06)	2.958e-02 (1.213e-02)
0.1	33.0	0.25	0.104 (0.005)	30.8 (8.6)	1.557e-05 (4.161e-06)	1.120e-02 (3.130e-03)
0.1	33.0	0.5	0.105 (0.005)	39.1 (13.8)	1.234e-05 (4.198e-06)	7.100e-03 (2.500e-03)
0.1	3.3	0.125	0.095 (0.006)	3.8 (0.5)	1.159e-04 (1.112e-05)	2.738e-03 (3.348e-04)
0.1	3.3	0.25	0.091 (0.006)	3.4 (0.4)	1.216e-04 (1.136e-05)	1.250e-03 (1.511e-04)
0.1	3.3	0.5	0.097 (0.005)	3.7 (0.4)	1.205e-04 (1.077e-05)	6.725e-04 (7.570e-05)
0.1	3.3	1	0.101 (0.005)	3.7 (0.4)	1.272e-04 (1.126e-05)	3.327e-04 (3.676e-05)
0.4	33.0	0.125	0.375 (0.008)	36.4 (2.3)	4.758e-05 (3.041e-06)	2.642e-02 (1.688e-03)
0.4	33.0	0.25	0.379 (0.008)	33.8 (2.1)	5.177e-05 (3.229e-06)	1.227e-02 (7.655e-04)
0.4	33.0	0.5	0.388 (0.008)	34.2 (2.2)	5.222e-05 (3.199e-06)	6.218e-03 (4.052e-04)
0.4	3.3	0.125	0.384 (0.012)	3.5 (0.2)	5.117e-04 (2.248e-05)	2.520e-03 (1.240e-04)
0.4	3.3	0.25	0.397 (0.011)	3.5 (0.2)	5.250e-04 (2.169e-05)	1.267e-03 (5.925e-05)
0.4	3.3	0.5	0.407 (0.011)	3.5 (0.2)	5.339e-04 (2.060e-05)	6.392e-04 (2.808e-05)
0.4	3.3	1	0.420 (0.010)	3.5 (0.1)	5.473e-04 (1.959e-05)	3.218e-04 (1.326e-05)
0.7	33.0	0.125	0.654 (0.011)	32.6 (1.4)	9.271e-05 (3.734e-06)	2.366e-02 (1.038e-03)
0.7	33.0	0.25	0.674 (0.011)	31.6 (1.3)	9.837e-05 (3.817e-06)	1.149e-02 (4.842e-04)
0.7	33.0	0.5	0.685 (0.011)	32.5 (1.3)	9.712e-05 (3.693e-06)	5.907e-03 (2.412e-04)
0.7	3.3	0.125	0.632 (0.017)	3.2 (0.1)	9.049e-04 (3.201e-05)	2.345e-03 (9.066e-05)
0.7	3.3	0.25	0.674 (0.016)	3.3 (0.1)	9.566e-04 (3.030e-05)	1.181e-03 (4.137e-05)
0.7	3.3	0.5	0.686 (0.015)	3.3 (0.1)	9.556e-04 (2.857e-05)	6.012e-04 (2.022e-05)
0.7	3.3	1	0.680 (0.014)	3.2 (0.1)	9.670e-04 (2.696e-05)	2.948e-04 (9.400e-06)

### Sheet: Table S6
Table S6. Summary statistics Metadata
List of GWAS studies used in current manuscript. Sample size indicate number of cases and controls for dichotomous phenotypes and total GWAS sample for quantitative phenotypes.
Trait	Sample size	Year	Publication
Schizophrenia	33640 / 43456	2014	S. Ripke et al., Biological insights from 108 schizophrenia-associated genetic loci
Bipolar Disorder	20352 / 31358	2017	E. Stahl et al., Genomewide association study identifies 30 loci associated with bipolar disorder
Educational attainment	766345	2018	J.J. Lee et al, Gene discovery and polygenic prediction from a 1.1-million-person GWAS of educational attainment
Height	709706	2018	L. Yengo et al, Meta-analysis of genome-wide association studies for height and body mass index in ~700,000 individuals of European ancestry
Attention-Deficit/Hyperactivity Disorder	19099 / 34194	2018	D. Demontis et al., Discovery Of The First Genome-Wide Significant Risk Loci For ADHD
Autism Spectrum Disorder	18381 / 27969	2018	J. Grove et al., Common risk variants identified in autism spectrum disorder
Major depressive disorder	59851 / 113154	2018	N.R. Wray et al., Genome-wide association analyses identify 44 risk variants and refine the genetic architecture of major depressive disorder

### Sheet: Table S7
Table S7. Results of bivariate analysis with MiXeR, with and without right-censoring
Results of cross-trait analysis with MiXeR model, with and without right-censoring for genome-wide significant SNPs. Columns: nc12– estimated number of shared causal variants, reported in 1,000; nc1 (nc2)– estimated number of causal variants, unique to trait1 (trait2), expressed in 1,000; nc12@p9, nc1@p9 and nc2@p9 are adjusted estimates that explain 90% of heritability in the corresponding compo…
trait1	trait2	nc12@p9 (se)	nc1@p9 (se)	nc2@p9 (se)	nc12 (se)	nc1 (se)	nc2 (se)	rho12 (se)	rg (se)	LDSR_rg (se)	LDSR(2)_rg (se)
Schizophrenia	Bipolar Disorder	6.88 (1.04)	2.25 (1.34)	0.36 (0.43)	30.42 (4.58)	9.94 (5.92)	1.58 (1.88)	0.8366 (0.0188)	0.7082 (0.0616)	0.7172 (0.0242)	0.6815 (0.0211)
Schizophrenia	Major Depressive Disorder	4.36 (0.61)	4.83 (0.71)	12.10 (7.96)	19.28 (2.70)	21.35 (3.12)	53.54 (35.21)	1.0 (nan)	0.3545 (nan)	0.367 (0.0306)	0.3555 (0.0264)
Schizophrenia	Autism Spectrum Disorder	6.31 (1.94)	3.17 (2.05)	2.05 (3.86)	27.92 (8.59)	14.03 (9.09)	9.09 (17.08)	0.3187 (0.0838)	0.2258 (0.0454)	0.2348 (0.0545)	0.2122 (0.0466)
Schizophrenia	ADHD	5.24 (1.20)	4.21 (1.53)	0.27 (0.16)	23.19 (5.29)	18.65 (6.78)	1.20 (0.69)	0.2013 (0.0319)	0.1462 (0.0293)	0.1304 (0.0402)	0.1243 (0.0362)
Schizophrenia	Educational attainment	9.09 (0.92)	0.08 (0.04)	2.94 (1.12)	40.22 (4.09)	0.33 (0.19)	12.99 (4.95)	0.0557 (0.0154)	0.0483 (0.0136)	0.0791 (0.0217)	0.0626 (0.0196)
Schizophrenia	Height	1.09 (0.12)	8.12 (0.97)	2.72 (0.14)	4.81 (0.55)	35.93 (4.28)	12.04 (0.63)	-0.0074 (0.0569)	-0.0014 (0.0106)	-0.0084 (0.0189)	-0.0103 (0.0174)
Bipolar Disorder	Major Depressive Disorder	6.96 (1.20)	0.07 (0.26)	9.77 (8.06)	30.82 (5.30)	0.31 (1.17)	43.21 (35.66)	0.5764 (0.0418)	0.37 (0.0856)	0.3443 (0.0354)	0.3445 (0.0316)
Bipolar Disorder	Autism Spectrum Disorder	4.54 (1.13)	2.72 (1.29)	3.96 (4.24)	20.08 (4.99)	12.05 (5.71)	17.53 (18.76)	0.3338 (0.0568)	0.1928 (0.0469)	0.174 (0.0549)	0.1372 (0.0475)
Bipolar Disorder	ADHD	3.70 (1.36)	3.51 (1.77)	1.81 (1.40)	16.37 (6.03)	15.55 (7.85)	8.02 (6.18)	0.2327 (0.1125)	0.1366 (0.0491)	0.1802 (0.0442)	0.1205 (0.0381)
Bipolar Disorder	Educational attainment	6.04 (1.34)	1.07 (0.94)	5.99 (1.49)	26.74 (5.94)	4.72 (4.14)	26.52 (6.59)	0.3079 (0.0538)	0.2011 (0.0305)	0.1759 (0.0265)	0.182 (0.021)
Bipolar Disorder	Height	1.08 (0.13)	6.05 (1.24)	2.71 (0.15)	4.79 (0.57)	26.79 (5.47)	12.01 (0.65)	0.0001 (0.0636)	0.0 (0.0134)	-0.0113 (0.0234)	-0.0152 (0.0221)
Major Depressive Disorder	Autism Spectrum Disorder	8.43 (5.03)	8.24 (9.15)	0.07 (5.50)	37.32 (22.24)	36.48 (40.50)	0.31 (24.34)	0.5694 (0.1306)	0.4032 (0.1809)	0.4371 (0.0453)	0.4076 (0.0397)
Major Depressive Disorder	ADHD	5.52 (2.45)	11.17 (8.63)	0.05 (2.28)	24.43 (10.84)	49.43 (38.17)	0.20 (10.08)	0.9274 (0.0582)	0.5312 (0.2376)	0.5334 (0.042)	0.536 (0.038)
Major Depressive Disorder	Educational attainment	6.32 (1.10)	10.24 (7.96)	5.71 (1.13)	27.97 (4.85)	45.31 (35.24)	25.26 (4.99)	-0.5507 (0.093)	-0.2466 (0.042)	-0.2189 (0.0295)	-0.2196 (0.0255)
Major Depressive Disorder	Height	2.11 (0.14)	14.48 (7.86)	1.56 (0.14)	9.35 (0.64)	64.09 (34.76)	6.88 (0.61)	-0.1075 (0.059)	-0.0291 (0.0176)	-0.063 (0.02)	-0.0639 (0.0186)
Autism Spectrum Disorder	ADHD	5.48 (2.65)	2.79 (5.12)	0.04 (2.69)	24.23 (11.71)	12.32 (22.64)	0.16 (11.92)	0.4477 (0.0738)	0.3633 (0.1598)	0.3656 (0.0638)	0.3459 (0.0511)
Autism Spectrum Disorder	Educational attainment	6.61 (2.48)	1.75 (3.13)	5.44 (2.54)	29.23 (10.97)	7.76 (13.83)	24.09 (11.25)	0.3698 (0.088)	0.2434 (0.05)	0.2162 (0.0313)	0.2081 (0.0284)
Autism Spectrum Disorder	Height	2.01 (0.17)	6.40 (4.76)	1.81 (0.17)	8.89 (0.76)	28.33 (21.07)	8.03 (0.76)	0.3021 (0.0578)	0.107 (0.031)	0.0139 (0.0314)	0.0305 (0.0254)
ADHD	Educational attainment	5.43 (1.21)	0.64 (0.23)	6.63 (1.38)	24.01 (5.34)	2.82 (1.04)	29.33 (6.09)	-0.8492 (0.0267)	-0.539 (0.0643)	-0.5141 (0.0275)	-0.5159 (0.0255)
ADHD	Height	0.28 (0.01)	5.37 (1.31)	3.55 (0.11)	1.23 (0.04)	23.77 (5.81)	15.73 (0.47)	-0.0187 (0.1613)	-0.0011 (0.0097)	-0.0759 (0.0258)	-0.0644 (0.023)
Educational attainment	Height	1.83 (0.11)	10.19 (0.64)	2.02 (0.11)	8.09 (0.48)	45.08 (2.83)	8.96 (0.49)	0.4421 (0.0344)	0.1188 (0.009)	0.1409 (0.0124)	0.138 (0.0116)
Schizophrenia (censored)	Bipolar Disorder (censored)	6.95 (1.06)	2.29 (1.37)	0.29 (0.42)	30.75 (4.68)	10.11 (6.07)	1.30 (1.85)	0.8342 (0.019)	0.7089 (0.0635)	0.7172 (0.0242)	0.6815 (0.0211)
Schizophrenia (censored)	Major Depressive Disorder (censored)	4.42 (0.63)	4.90 (0.73)	12.05 (7.92)	19.57 (2.77)	21.68 (3.21)	53.32 (35.02)	0.9999 (nan)	0.3569 (nan)	0.367 (0.0306)	0.3555 (0.0264)
Schizophrenia (censored)	Autism Spectrum Disorder (censored)	6.52 (2.67)	3.10 (2.77)	1.73 (4.20)	28.83 (11.79)	13.70 (12.23)	7.65 (18.58)	0.3205 (0.1513)	0.2346 (0.0737)	0.2348 (0.0545)	0.2122 (0.0466)
Schizophrenia (censored)	ADHD (censored)	4.92 (1.57)	4.67 (1.84)	0.58 (1.22)	21.75 (6.94)	20.67 (8.16)	2.55 (5.38)	0.2267 (0.0348)	0.1536 (0.0454)	0.1304 (0.0402)	0.1243 (0.0362)
Schizophrenia (censored)	Educational attainment (censored)	9.08 (0.94)	0.06 (0.02)	3.52 (1.10)	40.19 (4.17)	0.27 (0.08)	15.56 (4.87)	0.0616 (0.0167)	0.0521 (0.0145)	0.0791 (0.0217)	0.0626 (0.0196)
Schizophrenia (censored)	Height (censored)	1.85 (0.21)	7.47 (1.00)	2.51 (0.22)	8.19 (0.93)	33.06 (4.42)	11.12 (0.99)	-0.0226 (0.0806)	-0.0066 (0.0236)	-0.0084 (0.0189)	-0.0103 (0.0174)
Bipolar Disorder (censored)	Major Depressive Disorder (censored)	6.95 (1.19)	0.07 (0.26)	9.80 (8.02)	30.77 (5.28)	0.31 (1.13)	43.35 (35.47)	0.5894 (0.0422)	0.3779 (0.0871)	0.3443 (0.0354)	0.3445 (0.0316)
Bipolar Disorder (censored)	Autism Spectrum Disorder (censored)	4.53 (1.13)	2.72 (1.29)	3.86 (4.15)	20.03 (4.99)	12.02 (5.72)	17.07 (18.37)	0.334 (0.0568)	0.194 (0.0469)	0.174 (0.0549)	0.1372 (0.0475)
Bipolar Disorder (censored)	ADHD (censored)	3.43 (1.17)	3.77 (1.63)	2.06 (1.24)	15.19 (5.19)	16.68 (7.22)	9.12 (5.48)	0.234 (0.1004)	0.1277 (0.0437)	0.1802 (0.0442)	0.1205 (0.0381)
Bipolar Disorder (censored)	Educational attainment (censored)	6.19 (2.30)	0.89 (2.16)	6.40 (2.37)	27.39 (10.19)	3.94 (9.55)	28.30 (10.50)	0.316 (0.1154)	0.2072 (0.0625)	0.1759 (0.0265)	0.182 (0.021)
Bipolar Disorder (censored)	Height (censored)	1.63 (0.21)	5.55 (1.25)	2.72 (0.24)	7.21 (0.95)	24.56 (5.51)	12.02 (1.08)	-0.01 (0.1033)	-0.0029 (0.0306)	-0.0113 (0.0234)	-0.0152 (0.0221)
Major Depressive Disorder (censored)	Autism Spectrum Disorder (censored)	8.34 (3.66)	8.41 (8.24)	0.06 (2.17)	36.91 (16.20)	37.23 (36.45)	0.25 (9.60)	0.5701 (0.0491)	0.4009 (0.1004)	0.4371 (0.0453)	0.4076 (0.0397)
Major Depressive Disorder (censored)	ADHD (censored)	5.52 (2.41)	11.24 (8.59)	0.05 (2.22)	24.41 (10.65)	49.74 (38.02)	0.20 (9.84)	0.9306 (0.0602)	0.5317 (0.2339)	0.5334 (0.042)	0.536 (0.038)
Major Depressive Disorder (censored)	Educational attainment (censored)	6.61 (1.26)	9.78 (7.81)	5.97 (1.28)	29.25 (5.55)	43.25 (34.56)	26.41 (5.67)	-0.5147 (0.0976)	-0.237 (0.0404)	-0.2189 (0.0295)	-0.2196 (0.0255)
Major Depressive Disorder (censored)	Height (censored)	3.00 (0.31)	14.09 (7.95)	1.20 (0.28)	13.28 (1.39)	62.35 (35.20)	5.30 (1.23)	-0.2845 (0.1012)	-0.1008 (0.041)	-0.063 (0.02)	-0.0639 (0.0186)
Autism Spectrum Disorder (censored)	ADHD (censored)	5.47 (2.29)	2.70 (4.79)	0.04 (2.26)	24.20 (10.13)	11.94 (21.19)	0.16 (9.99)	0.4426 (0.0533)	0.3609 (0.1427)	0.3656 (0.0638)	0.3459 (0.0511)
Autism Spectrum Disorder (censored)	Educational attainment (censored)	7.23 (2.78)	0.85 (2.66)	5.36 (2.82)	31.99 (12.29)	3.75 (11.75)	23.74 (12.46)	0.3455 (0.0323)	0.2477 (0.0567)	0.2162 (0.0313)	0.2081 (0.0284)
Autism Spectrum Disorder (censored)	Height (censored)	1.85 (0.29)	6.42 (4.65)	2.52 (0.32)	8.19 (1.27)	28.41 (20.58)	11.13 (1.40)	0.0095 (0.1384)	0.0029 (0.0441)	0.0139 (0.0314)	0.0305 (0.0254)
ADHD (censored)	Educational attainment (censored)	5.93 (1.32)	0.04 (0.01)	6.67 (1.43)	26.25 (5.83)	0.18 (0.04)	29.51 (6.34)	-0.7913 (0.0256)	-0.5411 (0.0623)	-0.5141 (0.0275)	-0.5159 (0.0255)
ADHD (censored)	Height (censored)	0.92 (0.28)	4.98 (1.35)	3.47 (0.34)	4.07 (1.22)	22.03 (5.97)	15.34 (1.52)	-0.4496 (0.2405)	-0.0813 (0.042)	-0.0759 (0.0258)	-0.0644 (0.023)
Educational attainment (censored)	Height (censored)	2.34 (0.20)	10.39 (0.61)	2.11 (0.19)	10.36 (0.88)	45.96 (2.70)	9.36 (0.86)	0.5475 (0.0553)	0.1702 (0.0163)	0.1409 (0.0124)	0.138 (0.0116)

### Sheet: Table S8
Table S8. Results of univariate analysis with MiXeR, with and without right-censoring
Results of polygenicity analysis with UGMG, with and without right-censoring for genome-wide significant SNPs. Columns: h2 – heritability estimated by UGMG; pi: estimated of polygenicity (pi); sig2_beta – estimate of discoverability; sig2_zero - variance distortion parameter; nc@p9 – estimated number of causal variants explaining 90% of heritability, reported in 1,000; nc – estimated total number…
trait	h2 (se)	pi (se)	sig2_beta (se)	sig2_zero (se)	nc@p9 (se)	nc (se)	LDSR(2)_h2 (se)	LDSR(2)_intercept (se)	LDSR_h2 (se)	LDSR_intercept (se)
Schizophrenia	0.4526 (0.0154)	3.67e-03 (3.76e-04)	5.94e-05 (5.46e-06)	1.1715 (0.0084)	9.1 (0.9)	40.4 (4.1)	0.4545 (0.0184)	1.0588 (0.0119)	0.3469 (0.018)	1.1403 (0.0125)
Bipolar Disorder	0.3433 (0.0179)	2.83e-03 (4.86e-04)	5.84e-05 (9.06e-06)	1.0845 (0.0076)	7.0 (1.2)	31.2 (5.4)	0.3633 (0.0183)	1.0208 (0.0101)	0.257 (0.0161)	1.0777 (0.0093)
Major Depressive Disorder	0.0786 (0.0048)	6.60e-03 (3.22e-03)	5.74e-06 (2.76e-06)	1.0478 (0.0069)	16.4 (8.0)	72.7 (35.5)	0.0856 (0.0053)	0.995 (0.009)	0.0638 (0.0046)	1.0337 (0.0091)
Autism Spectrum Disorder	0.1817 (0.0151)	3.39e-03 (1.86e-03)	2.58e-05 (1.40e-05)	1.0489 (0.0072)	8.4 (4.6)	37.3 (20.5)	0.2028 (0.0176)	1.0084 (0.0096)	0.1423 (0.0151)	1.04 (0.0097)
ADHD	0.2431 (0.0161)	2.22e-03 (5.16e-04)	5.27e-05 (1.10e-05)	1.0814 (0.0077)	5.5 (1.3)	24.5 (5.7)	0.256 (0.0166)	1.0334 (0.0101)	0.1882 (0.014)	1.0724 (0.0098)
Educational attainment	0.1233 (0.0024)	4.79e-03 (2.43e-04)	1.24e-05 (5.53e-07)	1.2117 (0.0087)	11.9 (0.6)	52.8 (2.7)	0.1066 (0.0026)	1.0301 (0.0137)	0.0896 (0.0027)	1.149 (0.0162)
Height	0.6950 (0.0120)	1.38e-03 (3.83e-05)	2.42e-04 (6.06e-06)	2.0252 (0.0164)	3.4 (0.1)	15.2 (0.4)	0.4552 (0.0193)	1.8969 (0.0452)	0.429 (0.0207)	2.1116 (0.0458)
Schizophrenia (censored)	0.4529 (0.0154)	3.73e-03 (3.85e-04)	5.86e-05 (5.44e-06)	1.1709 (0.0084)	9.3 (1.0)	41.1 (4.2)	0.4545 (0.0184)	1.0588 (0.0119)	0.3469 (0.018)	1.1403 (0.0125)
Bipolar Disorder (censored)	0.3432 (0.0179)	2.82e-03 (4.83e-04)	5.86e-05 (9.07e-06)	1.0844 (0.0076)	7.0 (1.2)	31.1 (5.3)	0.3633 (0.0183)	1.0208 (0.0101)	0.257 (0.0161)	1.0777 (0.0093)
Major Depressive Disorder (censored)	0.0792 (0.0048)	6.64e-03 (3.22e-03)	5.74e-06 (2.74e-06)	1.0469 (0.0069)	16.5 (8.0)	73.1 (35.5)	0.0856 (0.0053)	0.995 (0.009)	0.0638 (0.0046)	1.0337 (0.0091)
Autism Spectrum Disorder (censored)	0.1804 (0.0151)	3.34e-03 (1.83e-03)	2.60e-05 (1.40e-05)	1.0494 (0.0072)	8.3 (4.6)	36.8 (20.2)	0.2028 (0.0176)	1.0084 (0.0096)	0.1423 (0.0151)	1.04 (0.0097)
ADHD (censored)	0.2434 (0.0161)	2.22e-03 (5.15e-04)	5.28e-05 (1.10e-05)	1.0813 (0.0077)	5.5 (1.3)	24.5 (5.7)	0.256 (0.0166)	1.0334 (0.0101)	0.1882 (0.014)	1.0724 (0.0098)
Educational attainment (censored)	0.1225 (0.0023)	5.02e-03 (2.24e-04)	1.18e-05 (5.24e-07)	1.2105 (0.0079)	12.5 (0.6)	55.3 (2.5)	0.1066 (0.0026)	1.0301 (0.0137)	0.0896 (0.0027)	1.149 (0.0162)
Height (censored)	0.6490 (0.0121)	1.61e-03 (6.51e-05)	1.94e-04 (8.79e-06)	1.9914 (0.0202)	4.0 (0.2)	17.7 (0.7)	0.4552 (0.0193)	1.8969 (0.0452)	0.429 (0.0207)	2.1116 (0.0458)
